# A change in *cis*-regulatory logic underlying obligate versus facultative muscle multinucleation in chordates

**DOI:** 10.1101/2024.03.06.583753

**Authors:** Christopher J. Johnson, Zheng Zhang, Haifeng Zhang, Renjie Shang, Katarzyna M. Piekarz, Pengpeng Bi, Alberto Stolfi

## Abstract

Vertebrates and tunicates are sister groups that share a common fusogenic factor, Myomaker (Mymk), that drives myoblast fusion and muscle multinucleation. Yet they are divergent in when and where they express Mymk. In vertebrates, all developing skeletal muscles express Mymk and are obligately multinucleated. In tunicates, Mymk is only expressed in post-metamorphic multinucleated muscles, but is absent from mononucleated larval muscles. In this study, we demonstrate that *cis-*regulatory sequence differences in the promoter region of *Mymk* underlie the different spatiotemporal patterns of its transcriptional activation in tunicates and vertebrates. While in vertebrates Myogenic Regulatory Factors (MRFs) like MyoD1 alone are required and sufficient for *Mymk* transcription in all skeletal muscles, we show that transcription of *Mymk* in post-metamorphic muscles of the tunicate *Ciona* requires the combinatorial activity of MRF/MyoD and Early B-Cell Factor (Ebf). This macroevolutionary difference appears to be encoded in *cis,* likely due to the presence of a putative Ebf binding site adjacent to predicted MRF binding sites in the *Ciona Mymk* promoter. We further discuss how *Mymk* and myoblast fusion might have been regulated in the last common ancestor of tunicates and vertebrates, for which we propose two models.
