## Supplementary material for "A change in *cis*-regulatory logic underlying obligate versus facultative muscle multinucleation in chordates": Table S1

### Sheet: Tests
Figure	Comparison	Test	p-value	Significance
1D	MRF CRISPR vs. Control	Fisher's exact test	<0.0001	****
1F	MRF>Ebf vs. Control	Fisher's exact test	<0.0001	****
1F	MRF>EBF3 vs. Control	Fisher's exact test	<0.0001	****
S1A	MRF>MRF tv1 vs MRF>Ebf	Fisher's exact test	<0.0001	****
1H	Ebf>MRF tv1 vs. Control	Fisher's exact test	<0.0001	****
1H	Ebf>MRF tv2 vs. Control	Fisher's exact test	<0.0001	****
1H	Ebf>MYOD1 vs. Control	Fisher's exact test	<0.0001	****
4C	mEbf vs WT	Fisher's exact test	<0.0001	****
4C	mMRF-136 vs WT	Fisher's exact test	<0.0001	****
4C	mEbf+mMRF-136 vs. WT	Fisher's exact test	<0.0001	****
4E	mMRF-152 vs. WT	Fisher's exact test	>0.9999	ns
4G	mHES vs. WT, 24hpf	Fisher's exact test	0.0005	***
4G	mHES vs. WT, 44hpf	Fisher's exact test	<0.0001	****
5C	mMYOD-221/-209 vs. WT	Fisher's exact test	<0.0001	****
5D	optimized Ebf vs. WT	Fisher's exact test	0.0349	*
5E	optimized MRF-152 vs. WT	Fisher's exact test	<0.0001	****
5E	optimized MRF-136 vs. WT	Fisher's exact test	<0.0001	****

### Sheet: Scoring data
Figure 1D	Mymk>GFP in Mesp>mSc+ ASMs
	Control CRISPR		MRF CRISPR
GFP+	95		1
no GFP	5		99
n	100		100
Figure 1F	Mymk>GFP in MRF>H2B::mCherry+ tail muscles
	Control		MRF>Ebf		MRF>EBF3(human)
GFP+	0		100		100
no GFP	100		0		0
n	100		100		100
Figure S1A	Mymk>GFP in MRF>H2B::mCherry+ tail muscles
	MRF>Ebf		MRF>MRF Tv1
GFP+	72		8
no GFP	1		92
n	73		100
Figure 1H	Mymk>GFP in Ebf>hCD4::mCherry+ neurons
	Control (Ebf>lacZ)		Ebf>MRF Tv1		Ebf>MRF Tv2		Ebf>MYOD1(human)
GFP+	7		100		98		93
no GFP	93		0		2		7
n	100		100		100		100
Figure 4C	Mymk____>GFP in Mymk(WT)>mCherry+ juvenile muscles
	WT		mEbf		mMRF-136		mEbf + mMRF-136
GFP+	100		20		19		17
no GFP	0		80		81		83
n	100		100		100		100
Figure 4E	Mymk__>GFP in Mymk(WT)>mCh+ musc.
	WT		mMRF-152
GFP+	115		121
no GFP	0		0
n	115		121
Figure 4G	Mymk__>GFP, 24 hpf
	WT		mHES
GFP+	14		36
no GFP	86		64
n	100		100
Figure 4G	Mymk__>GFP, 44 hpf
	WT		mHES
GFP+	8		48
no GFP	92		52
n	100		100
Figure 5C	Mymk(human)>GFP in MRF>H2B::mCh+ tails
	WT		mMYOD1 -221/-209
GFP+	118		47
no GFP	82		153
n	200		200
Figure 5D	Mymk__>GFP in Ebf>hCD4::mCh+ neurons
	WT		optimized Ebf
GFP+	1		8
no GFP	99		92
n	100		100
Figure 5E	Mymk__>GFP in MRF>H2B::mCherry+ tails
	WT		optimized MRF-152		optimized MRF-136
GFP+	0		167		48
no GFP	100		9		128
n	100		176		176
Figure 5I	Mymk__>GFP in Mymk(WT)>mCherry+ siphon musc.
	Wild type		optimized MRFs + mEbf
GFP+	116		79
no GFP	0		37
n	116		116
