## Supplementary material for "A change in *cis*-regulatory logic underlying obligate versus facultative muscle multinucleation in chordates": Table S3

### Sheet: Query vs. Razy-Krajka et al.
KY21 gene ID	log2(FC)	StdErr	Wald-Stats	P-value	P-adj	EBFneg_1	EBFneg_2	MyoD_EBF_1	MyoD_EBF_2	ORF	Ciona gene/human homolog	coevcoew_logfc	coevcoew_pval	Probesets	KH gene ID	Unique name (used in some papers)	Genome Browser Link
KY21.Chr14.759	5.05819	0.0955499	52.9377	0	0	70.8866	77.5283	8397.65	10019.5	43..924/1027	Tpm.a (tropomyosin.a) TPM1 (HGNC:12010, tropomyosin 1)	4.11843	3.28704e-07	MKG.66.26.s0_at	KH.C14.129	KH2013:KH.C14.129_TPM1/2/3/4	http://ghost.zool.kyoto-u.ac.jp/jbrowse/?data=data%2Fht&loc=Chr14%3A5502295..5506921&tracks=DNA%2Cky21gene%2CKH2013&highlight=
KY21.Chr2.1342	4.11458	0.0842046	48.8641	0	0	331.418	267.598	9151.79	9410.58	22..1998/2377	COL24A1 (HGNC:20821, collagen type XXIV alpha 1 chain)	3.27364	3.74709e-08	MKG.181.20.s1_at	KH.C2.236	COL6A1/2/3/5/6	http://ghost.zool.kyoto-u.ac.jp/jbrowse/?data=data%2Fht&loc=Chr2%3A8167636..8191545&tracks=DNA%2Cky21gene%2CKH2013&highlight=
KY21.Chr12.43	3.09806	0.094529	32.7736	1.39976e-235	3.3172e-232	222.787	193.821	3211.71	3483.96	3..515/796	CALML6 (HGNC:24193, calmodulin like 6)	3.19758	4.45723e-06	MKG.485.9.s0_at	KH.C12.521	CALML6	http://ghost.zool.kyoto-u.ac.jp/jbrowse/?data=data%2Fht&loc=Chr12%3A179913..182852&tracks=DNA%2Cky21gene%2CKH2013&highlight=
KY21.Chr5.673	1.78407	0.115611	15.4317	1.00234e-53	1.01802e-50	48.7921	73.7769	658.832	737.388	3..749/959	COLEC11 (HGNC:17213, collectin subfamily member 11)	4.76059	4.41143e-10	MKG.86.39.1_s_at	KH.C5.404	KH2013:KH.C5.404_MBL1/2	http://ghost.zool.kyoto-u.ac.jp/jbrowse/?data=data%2Fht&loc=Chr5%3A4426460..4427846&tracks=DNA%2Cky21gene%2CKH2013&highlight=
KY21.Chr6.562	1.15283	0.104269	11.0564	2.04229e-28	9.67979e-26	396.781	381.389	1275.3	1094.04	1..924/1368	Wnttun1 (Tunicate Wnt family member 1) WNT4 (HGNC:12783, Wnt family member 4)	3.43656	3.95737e-07	MKG.216.27.1_s_at	KH.C6.25	WNT2/4/5	http://ghost.zool.kyoto-u.ac.jp/jbrowse/?data=data%2Fht&loc=Chr6%3A3841551..3845229&tracks=DNA%2Cky21gene%2CKH2013&highlight=
KY21.Chr6.276	1.0862	0.115709	9.38729	6.15631e-21	1.75073e-18	69.966	50.0182	372.153	345.185	3..1067/1205	SYNPO (HGNC:30672, synaptopodin)	2.72068	0.000927809	MKG.19.25.s0_at	KH.C6.92	KH2013:KH.C6.92	http://ghost.zool.kyoto-u.ac.jp/jbrowse/?data=data%2Fht&loc=Chr6%3A2032673..2034317&tracks=DNA%2Cky21gene%2CKH2013&highlight=
KY21.Chr6.276	1.0862	0.115709	9.38729	6.15631e-21	1.75073e-18	69.966	50.0182	372.153	345.185	3..1067/1205	SYNPO (HGNC:30672, synaptopodin)	4.40787	3.28704e-07	MKG.19.26.s0_at	KH.C6.92	KH2013:KH.C6.92	http://ghost.zool.kyoto-u.ac.jp/jbrowse/?data=data%2Fht&loc=Chr6%3A2032673..2034317&tracks=DNA%2Cky21gene%2CKH2013&highlight=
KY21.Chr14.750	0.9697	0.0859297	11.2848	1.55984e-29	8.53051e-27	2175.39	1863.18	4771.42	4255.75	21..1610/1750	Mrf (Myogenic regulatory factor) MYF5 (HGNC:7565, myogenic factor 5)	2.51078	0.000924619	MKG.66.12.s0_at	KH.C14.307	MYF5	http://ghost.zool.kyoto-u.ac.jp/jbrowse/?data=data%2Fht&loc=Chr14%3A5408394..5413975&tracks=DNA%2Cky21gene%2CKH2013&highlight=
KY21.Chr11.427	0.872773	0.0883121	9.88282	4.94219e-23	1.59711e-20	1333.04	1154.17	2564.22	2625.01	2..562/1221	CFLAR (HGNC:1876, CASP8 and FADD like apoptosis regulator)	1.58996	0.020543	MKG.788.1.1_at	KH.L105.3	KH2013:KH.L105.3	http://ghost.zool.kyoto-u.ac.jp/jbrowse/?data=data%2Fht&loc=Chr11%3A2521750..2524095&tracks=DNA%2Cky21gene%2CKH2013&highlight=
KY21.Chr1.422	0.825915	0.0987621	8.36267	6.13135e-17	1.11771e-14	4155.61	3735.11	230382	128154	3..1784/2167	Ebf (Ebf transcription factor) EBF3 (HGNC:19087, EBF transcription factor 3)	1.52469	0.0193437	MKG.229.20.s0_s_at	KH.L24.10	EBF1/2/3/4	http://ghost.zool.kyoto-u.ac.jp/jbrowse/?data=data%2Fht&loc=Chr1%3A3100672..3111427&tracks=DNA%2Cky21gene%2CKH2013&highlight=
KY21.Chr13.70	0.752644	0.100098	7.51905	5.51769e-14	7.1978e-12	134.408	110.04	2377.39	1402.53	86..289/361	CHD6 (HGNC:19057, chromodomain helicase DNA binding protein 6)	3.18196	0.00308203	MKG.190.29.1_at	KH.C13.167	KH2013:KH.C13.167	http://ghost.zool.kyoto-u.ac.jp/jbrowse/?data=data%2Fht&loc=Chr13%3A417974..418555&tracks=DNA%2Cky21gene%2CKH2013&highlight=
KY21.Chr7.959	0.72816	0.0973911	7.47666	7.62347e-14	9.67841e-12	641.662	699.005	1271.52	1303.9	1..1575/1960	CHRNB1 (HGNC:1961, cholinergic receptor nicotinic beta 1 subunit)	2.18014	1.8276e-05	MKG.83.28.1_s_at	KH.C7.388	KH2013:KH.C7.388_CHRNB1	http://ghost.zool.kyoto-u.ac.jp/jbrowse/?data=data%2Fht&loc=Chr7%3A7225634..7235694&tracks=DNA%2Cky21gene%2CKH2013&highlight=
KY21.Chr7.722	0.657418	0.112162	5.86133	4.59167e-09	3.31416e-07	296.435	296.358	666.396	555.048	57..1325/2115	GHSR (HGNC:4267, growth hormone secretagogue receptor)	1.38394	0.039343	MKG.221.16.1_at	KH.C7.360	KH2013:KH.C7.360_NMUR1/2	http://ghost.zool.kyoto-u.ac.jp/jbrowse/?data=data%2Fht&loc=Chr7%3A5381536..5387551&tracks=DNA%2Cky21gene%2CKH2013&highlight=
KY21.Chr6.237	0.646089	0.115649	5.58663	2.31517e-08	1.5528e-06	195.168	188.819	388.794	487.387	24..1151/1646	COLEC12 (HGNC:16016, collectin subfamily member 12)	3.47539	3.8258e-05	MKG.19.84.1_at	KH.C6.300	SCARA3	http://ghost.zool.kyoto-u.ac.jp/jbrowse/?data=data%2Fht&loc=Chr6%3A1683679..1688210&tracks=DNA%2Cky21gene%2CKH2013&highlight=
KY21.Chr10.1121	0.624341	0.10099	6.18218	6.32211e-10	4.99412e-08	11.9679	37.5137	182.294	182.34	9..803/1443	CLEC3B (HGNC:11891, C-type lectin domain family 3 member B)	-0.572427	0.0494739	MKG.570.5.s0_x_at	KH.L47.10	KH2013:KH.L47.10	http://ghost.zool.kyoto-u.ac.jp/jbrowse/?data=data%2Fht&loc=Chr10%3A8003669..8005625&tracks=DNA%2Cky21gene%2CKH2013&highlight=
KY21.Chr10.1121	0.624341	0.10099	6.18218	6.32211e-10	4.99412e-08	11.9679	37.5137	182.294	182.34	9..803/1443	CLEC3B (HGNC:11891, C-type lectin domain family 3 member B)	-1.9183	0.00948745	MKG.570.5.s1_at	KH.L47.10	KH2013:KH.L47.10	http://ghost.zool.kyoto-u.ac.jp/jbrowse/?data=data%2Fht&loc=Chr10%3A8003669..8005625&tracks=DNA%2Cky21gene%2CKH2013&highlight=
KY21.Chr1.2010	0.571039	0.0850085	6.71743	1.84956e-11	1.85203e-09	2014.29	2367.11	3424.26	3584.87	22..1947/2619	KCNA1 (HGNC:6218, potassium voltage-gated channel subfamily A member 1)	1.60572	0.000260754	MKG.185.33.1_s_at	KH.C1.232	KCNA1/10/2/3/4/5/6/7	http://ghost.zool.kyoto-u.ac.jp/jbrowse/?data=data%2Fht&loc=Chr1%3A13631436..13644341&tracks=DNA%2Cky21gene%2CKH2013&highlight=
KY21.Chr5.180	0.55066	0.104645	5.26217	1.42363e-07	8.44793e-06	1030.16	825.301	1769.24	1391.06	209..973/1213	ODF3 (HGNC:19905, outer dense fiber of sperm tails 3)	2.44224	2.31391e-06	MKG.27.39.s0_at	KH.C5.62	KH2013:KH.C5.62_ODF3L2	http://ghost.zool.kyoto-u.ac.jp/jbrowse/?data=data%2Fht&loc=Chr5%3A1270339..1273342&tracks=DNA%2Cky21gene%2CKH2013&highlight=
KY21.Chr8.390	0.547366	0.0820641	6.66998	2.5583e-11	2.54381e-09	1767.56	1933.2	2898.56	2866.98	1..2358/2667	DHX32 (HGNC:16717, DEAH-box helicase 32 (putative))	0.84077	0.00855429	MKG.2071.1.1_s_at	KH.C8.659	DHX32	http://ghost.zool.kyoto-u.ac.jp/jbrowse/?data=data%2Fht&loc=Chr8%3A2333164..2340888&tracks=DNA%2Cky21gene%2CKH2013&highlight=
KY21.Chr9.1059	0.526808	0.101915	5.16907	2.35257e-07	1.34884e-05	27.6182	25.0091	128.589	121.56	352..1356/2085	SULT1C2 (HGNC:11456, sulfotransferase family 1C member 2)	-1.88433	0.000199058	MKG.309.4.s0_at	KH.C9.409	KH2013:KH.C9.409_SULT2A1/3/4/5/6	http://ghost.zool.kyoto-u.ac.jp/jbrowse/?data=data%2Fht&loc=Chr9%3A7465367..7468349&tracks=DNA%2Cky21gene%2CKH2013&highlight=
KY21.Chr8.537	0.525092	0.0838482	6.26241	3.7907e-10	3.13371e-08	1550.3	1601.83	2494.63	2347.48	20..3208/4046	TRPC5 (HGNC:12337, transient receptor potential cation channel subfamily C member 5)	1.3783	0.0198224	MKG.32.61.s0_s_at	KH.C8.571	KH2013:KH.C8.571_TRPC5	http://ghost.zool.kyoto-u.ac.jp/jbrowse/?data=data%2Fht&loc=Chr8%3A3211064..3223000&tracks=DNA%2Cky21gene%2CKH2013&highlight=
KY21.Chr14.851	0.51938	0.0884379	5.87282	4.28436e-09	3.14017e-07	1380.91	1546.81	2352.43	2170.88	1..1452/2379	GLRA2 (HGNC:4327, glycine receptor alpha 2)	1.49683	0.00255459	MKG.827.3.1_s_at	KH.L83.7	GLRA1/2/3/4	http://ghost.zool.kyoto-u.ac.jp/jbrowse/?data=data%2Fht&loc=Chr14%3A6093553..6099257&tracks=DNA%2Cky21gene%2CKH2013&highlight=
KY21.Chr13.42	0.430764	0.115672	3.724	0.000196087	0.00654499	241.199	351.378	554.447	462.157	31..1500/1847	ALG9 (HGNC:15672, ALG9 alpha-1,2-mannosyltransferase)	2.27955	0.000211521	MKG.724.3.1_s_at	KH.L25.4	KH2013:KH.L25.4	http://ghost.zool.kyoto-u.ac.jp/jbrowse/?data=data%2Fht&loc=Chr13%3A173821..177061&tracks=DNA%2Cky21gene%2CKH2013&highlight=
KY21.Chr1.217	0.422906	0.101202	4.17882	2.93026e-05	0.00118368	652.709	613.974	915.254	964.453	22..897/1331	RAB12 (HGNC:31332, RAB12, member RAS oncogene family)	1.68348	0.00460632	MKG.116.32.s0_at	KH.C1.515	RAB12	http://ghost.zool.kyoto-u.ac.jp/jbrowse/?data=data%2Fht&loc=Chr1%3A1668658..1673085&tracks=DNA%2Cky21gene%2CKH2013&highlight=
KY21.Chr7.1124	0.411848	0.115179	3.57572	0.000349272	0.0106117	217.263	235.086	366.102	383.029	96..1781/2106	ADRA1D (HGNC:280, adrenoceptor alpha 1D)	1.93206	5.4692e-06	MKG.107.6.1_s_at	KH.C7.498	ADRA1D	http://ghost.zool.kyoto-u.ac.jp/jbrowse/?data=data%2Fht&loc=Chr7%3A8428960..8437550&tracks=DNA%2Cky21gene%2CKH2013&highlight=
KY21.Chr1.219	0.397687	0.0960697	4.13956	3.47969e-05	0.00137821	29.4594	20.0073	103.628	94.037	3..1427/1706	Prrx (paired related homeobox 2) PRRX2 (HGNC:21338, paired related homeobox 2)	0.986821	0.0104367	MKG.116.30.1_s_at	KH.C1.414	HOXC10/11	http://ghost.zool.kyoto-u.ac.jp/jbrowse/?data=data%2Fht&loc=Chr1%3A1676957..1682843&tracks=DNA%2Cky21gene%2CKH2013&highlight=
KY21.Chr1.1446	0.395008	0.0708905	5.57209	2.51705e-08	1.66465e-06	5289.8	5128.12	7323.55	6814.24	109..1257/1741	HSD17B6 (HGNC:23316, hydroxysteroid 17-beta dehydrogenase 6)	1.8332	0.000296715	MKG.197.10.1_s_at	KH.L18.22	BDH1	http://ghost.zool.kyoto-u.ac.jp/jbrowse/?data=data%2Fht&loc=Chr1%3A10155862..10158618&tracks=DNA%2Cky21gene%2CKH2013&highlight=
KY21.Chr1.987	0.390916	0.0909393	4.29864	1.71846e-05	0.000738855	1557.66	1406.76	2205.69	1933.49	3..1310/1545	SLC25A36 (HGNC:25554, solute carrier family 25 member 36)	2.10273	0.0395804	MKG.126.4.1_s_at	KH.C1.90	SLC25A33/36	http://ghost.zool.kyoto-u.ac.jp/jbrowse/?data=data%2Fht&loc=Chr1%3A7266971..7269169&tracks=DNA%2Cky21gene%2CKH2013&highlight=
KY21.Chr14.72	0.389189	0.063841	6.09622	1.08606e-09	8.21418e-08	12314	12220.7	16060.1	16862.4	119..2188/2518	FBXW7 (HGNC:16712, F-box and WD repeat domain containing 7)	0.745569	0.0031074	MKG.743.3.s0_at	KH.C14.230	KH2013:KH.C14.230_FBXW7	http://ghost.zool.kyoto-u.ac.jp/jbrowse/?data=data%2Fht&loc=Chr14%3A510540..526177&tracks=DNA%2Cky21gene%2CKH2013&highlight=
KY21.Chr14.323	0.386345	0.11258	3.43173	0.000599734	0.0168198	466.747	346.376	652.78	599.772	8..2527/2873	ATL2 (HGNC:24047, atlastin GTPase 2)	2.20888	0.000111719	MKG.565.5.s0_at	KH.C14.382	KH2013:KH.C14.382_ATL1/3	http://ghost.zool.kyoto-u.ac.jp/jbrowse/?data=data%2Fht&loc=Chr14%3A2476756..2486196&tracks=DNA%2Cky21gene%2CKH2013&highlight=
KY21.Chr8.1088	0.384242	0.0725159	5.29873	1.16612e-07	7.02588e-06	49047.1	56965.8	73831.5	69113.7	3..1442/1933	TUBA3D (HGNC:24071, tubulin alpha 3d)	1.5355	4.03527e-05	MKG.11.82.2_s_at	KH.C8.892	KH2013:KH.C8.892_TUB1/3	http://ghost.zool.kyoto-u.ac.jp/jbrowse/?data=data%2Fht&loc=Chr8%3A6403761..6406878&tracks=DNA%2Cky21gene%2CKH2013&highlight=
KY21.Chr5.941	0.377286	0.104093	3.62452	0.000289496	0.00910697	729.12	767.78	1193.61	950.691	1..3069/3161	CLIP1 (HGNC:10461, CAP-Gly domain containing linker protein 1)	1.31035	0.000280571	MKG.291.13.s0_at	KH.L170.64	KH2013:KH.L170.64	http://ghost.zool.kyoto-u.ac.jp/jbrowse/?data=data%2Fht&loc=Chr5%3A6372743..6378158&tracks=DNA%2Cky21gene%2CKH2013&highlight=
KY21.Chr5.941	0.377286	0.104093	3.62452	0.000289496	0.00910697	729.12	767.78	1193.61	950.691	1..3069/3161	CLIP1 (HGNC:10461, CAP-Gly domain containing linker protein 1)	1.03459	0.042128	ZellermiRr357_at	KH.L170.64	KH2013:KH.L170.64	http://ghost.zool.kyoto-u.ac.jp/jbrowse/?data=data%2Fht&loc=Chr5%3A6372743..6378158&tracks=DNA%2Cky21gene%2CKH2013&highlight=
KY21.Chr9.1078	0.374011	0.0826428	4.52563	6.02146e-06	0.000281642	2066.76	2327.1	3008.24	2942.67	37..714/1873	CCN2 (HGNC:2500, cellular communication network factor 2)	-2.05979	0.00941789	MKG.102.6.1_at	KH.C9.172	KH2013:KH.C9.172_CTGF	http://ghost.zool.kyoto-u.ac.jp/jbrowse/?data=data%2Fht&loc=Chr9%3A7572269..7575921&tracks=DNA%2Cky21gene%2CKH2013&highlight=
KY21.Chr4.114	0.363081	0.103743	3.49983	0.000465555	0.0135711	49.7127	41.265	124.807	111.239	44..1267/1457	ACTA2 (HGNC:130, actin alpha 2, smooth muscle)	2.22234	0.000174104	MKG.34.9.s0_at	KH.C4.680	ACTA2	http://ghost.zool.kyoto-u.ac.jp/jbrowse/?data=data%2Fht&loc=Chr4%3A920323..922557&tracks=DNA%2Cky21gene%2CKH2013&highlight=
KY21.Chr2.548	0.343662	0.0911143	3.77176	0.000162097	0.00554053	22.0945	17.5064	77.9101	81.4223	2..529/1213	PREDICTED: Ciona intestinalis uncharacterized LOC100183828 92% query coverage	1.21814	0.00833556	MKG.62.40.1_at	KH.C2.478	KH2013:KH.C2.478	http://ghost.zool.kyoto-u.ac.jp/jbrowse/?data=data%2Fht&loc=Chr2%3A3069114..3070327&tracks=DNA%2Cky21gene%2CKH2013&highlight=
KY21.Chr3.127	0.316335	0.0926847	3.41302	0.000642469	0.0178075	1056.86	1116.66	1375.15	1482.8	2..736/1322	DUSP22 (HGNC:16077, dual specificity phosphatase 22)	0.933654	0.0198224	MKG.846.4.s0_at	KH.L90.5	DUSP15/22	http://ghost.zool.kyoto-u.ac.jp/jbrowse/?data=data%2Fht&loc=Chr3%3A783821..788211&tracks=DNA%2Cky21gene%2CKH2013&highlight=
KY21.Chr3.400	0.316002	0.0693498	4.55664	5.19772e-06	0.000248843	6519.73	6618.66	8690.38	8056.22	30..4826/5336	PLEKHG1 (HGNC:20884, pleckstrin homology and RhoGEF domain containing G1)	1.9271	0.000694841	MKG.336.7.s2_s_at	KH.L53.20	PLEKHG1	http://ghost.zool.kyoto-u.ac.jp/jbrowse/?data=data%2Fht&loc=Chr3%3A2623611..2636726&tracks=DNA%2Cky21gene%2CKH2013&highlight=
KY21.Chr2.1296	0.315338	0.0759557	4.1516	3.30158e-05	0.00131869	4647.22	4126.5	5713.91	5543.6	23..2173/2234	WDR33 (HGNC:25651, WD repeat domain 33)	3.12842	3.16284e-05	MKG.15.99.s0_at	KH.C2.574	MARCO	http://ghost.zool.kyoto-u.ac.jp/jbrowse/?data=data%2Fht&loc=Chr2%3A7873352..7879523&tracks=DNA%2Cky21gene%2CKH2013&highlight=
KY21.Chr1.1402	0.289618	0.0655751	4.41658	1.00273e-05	0.000446953	17529.3	18367.9	23161.2	21556.3	61..5448/6279	THSD7A (HGNC:22207, thrombospondin type 1 domain containing 7A)	1.64583	1.50111e-06	MKG.165.9.s0_at	KH.L18.10	KH2013:KH.L18.10_THSD7A	http://ghost.zool.kyoto-u.ac.jp/jbrowse/?data=data%2Fht&loc=Chr1%3A9835357..9851977&tracks=DNA%2Cky21gene%2CKH2013&highlight=
KY21.Chr2.1081	0.288381	0.079615	3.6222	0.000292111	0.00916294	2941.33	3322.46	4021.07	3864.69	16..1548/1686	DHCR7 (HGNC:2860, 7-dehydrocholesterol reductase)	1.48657	0.039611	MKG.280.5.s0_at	KH.C2.506	DHCR7	http://ghost.zool.kyoto-u.ac.jp/jbrowse/?data=data%2Fht&loc=Chr2%3A6489176..6494059&tracks=DNA%2Cky21gene%2CKH2013&highlight=
KY21.Chr12.737	0.266629	0.0749715	3.5564	0.000375971	0.0113022	2910.95	2961.08	3581.59	3659.41	3..695/2316	Nog (noggin) NOG (HGNC:7866, noggin)	1.14776	0.047544	MKG.277.6.1_at	KH.C12.562	NOG/1/2/3/5	http://ghost.zool.kyoto-u.ac.jp/jbrowse/?data=data%2Fht&loc=Chr12%3A5347800..5350116&tracks=DNA%2Cky21gene%2CKH2013&highlight=
KY21.Chr1.211	0.262028	0.0710901	3.68585	0.000227938	0.00753732	6317.2	5765.85	7423.39	7381.9	2..1705/2759	CAPN9 (HGNC:1486, calpain 9)	1.31108	0.0346406	MKG.116.42.1_s_at	KH.C1.483	CAPN3/8	http://ghost.zool.kyoto-u.ac.jp/jbrowse/?data=data%2Fht&loc=Chr1%3A1610957..1618935&tracks=DNA%2Cky21gene%2CKH2013&highlight=
KY21.Chr4.582	0.235462	0.0664239	3.54484	0.000392852	0.0116861	150865	135243	174429	167867	69..1952/2431	HMCN2 (HGNC:21293, hemicentin 2)	0.971347	7.64897e-05	MKG.6.76.s0_s_at	KH.C4.506	KH2013:KH.C4.506_HMCN1	http://ghost.zool.kyoto-u.ac.jp/jbrowse/?data=data%2Fht&loc=Chr4%3A3755650..3762158&tracks=DNA%2Cky21gene%2CKH2013&highlight=
KY21.Chr4.582	0.235462	0.0664239	3.54484	0.000392852	0.0116861	150865	135243	174429	167867	69..1952/2431	HMCN2 (HGNC:21293, hemicentin 2)	0.730895	0.00746485	TG0514.6.f.40_at	KH.C4.506	KH2013:KH.C4.506_HMCN1	http://ghost.zool.kyoto-u.ac.jp/jbrowse/?data=data%2Fht&loc=Chr4%3A3755650..3762158&tracks=DNA%2Cky21gene%2CKH2013&highlight=
KY21.Chr14.175	0.211045	0.0609709	3.46141	0.000537357	0.0153427	24768.9	24635.2	29428.1	28431.3	92..2416/3212	DCDC2 (HGNC:18141, doublecortin domain containing 2)	1.23962	0.00012941	MKG.55.41.s0_at	KH.C14.65	DCDC2B	http://ghost.zool.kyoto-u.ac.jp/jbrowse/?data=data%2Fht&loc=Chr14%3A1354010..1375375&tracks=DNA%2Cky21gene%2CKH2013&highlight=
KY21.Chr7.417	-0.214878	0.0658688	-3.26221	0.00110546	0.0286599	26018.2	24945.3	20750.6	22542.5	35..2023/2435	PALLD (HGNC:17068, palladin, cytoskeletal associated protein)	1.43567	0.00838128	MKG.1864.2.1_s_at	KH.C7.21	PALLD	http://ghost.zool.kyoto-u.ac.jp/jbrowse/?data=data%2Fht&loc=Chr7%3A3067244..3078771&tracks=DNA%2Cky21gene%2CKH2013&highlight=
KY21.Chr2.1471	-0.23408	0.0616971	-3.79402	0.000148226	0.00509088	45838.8	44891.4	37008.8	39112.5	49..1026/1830	RBM38 (HGNC:15818, RNA binding motif protein 38)	1.53967	0.00191452	MKG.419.3.s1_s_at	KH.L9.27	RBM24/38	http://ghost.zool.kyoto-u.ac.jp/jbrowse/?data=data%2Fht&loc=Chr2%3A9324549..9329549&tracks=DNA%2Cky21gene%2CKH2013&highlight=
KY21.Chr6.576	-0.254811	0.0826427	-3.08328	0.00204732	0.0489258	2179.99	2192.05	1750.33	1803.9	1..882/1383	BVES (HGNC:1152, blood vessel epicardial substance)	1.97801	0.0022613	MKG.1787.1.1_s_at	KH.C6.45	BVES	http://ghost.zool.kyoto-u.ac.jp/jbrowse/?data=data%2Fht&loc=Chr6%3A3945220..3948619&tracks=DNA%2Cky21gene%2CKH2013&highlight=
KY21.Chr8.286	-0.25843	0.0762765	-3.38807	0.000703852	0.0192834	13614.8	11492.9	10307.6	10168.6	3..1928/2503	CYP26C1 (HGNC:20577, cytochrome P450 family 26 subfamily C member 1)	-1.36303	0.0359269	MKG.13.65.s0_s_at	KH.C8.551	KH2013:KH.C8.551_CYP26B1	http://ghost.zool.kyoto-u.ac.jp/jbrowse/?data=data%2Fht&loc=Chr8%3A1725468..1741284&tracks=DNA%2Cky21gene%2CKH2013&highlight=
KY21.Chr11.71	-0.314871	0.0874433	-3.60085	0.000317174	0.00984693	2948.7	2714.74	2007.51	2353.22	11..631/1182	Tcf15-r (transcription factor 15-related) TCF15 (HGNC:11627, transcription factor 15)	1.99587	0.00728932	MKG.781.11.s0_s_at	KH.S781.11	PAR1	http://ghost.zool.kyoto-u.ac.jp/jbrowse/?data=data%2Fht&loc=Chr11%3A250497..252118&tracks=DNA%2Cky21gene%2CKH2013&highlight=
KY21.Chr4.65	-0.320471	0.068687	-4.66568	3.07599e-06	0.000152928	8267.96	8594.38	6403	6785.57	135..1769/2480	USP2 (HGNC:12618, ubiquitin specific peptidase 2)	2.12596	0.00129114	MKG.34.43.1_at	KH.C4.75	USP2	http://ghost.zool.kyoto-u.ac.jp/jbrowse/?data=data%2Fht&loc=Chr4%3A648067..656298&tracks=DNA%2Cky21gene%2CKH2013&highlight=
KY21.Chr4.48	-0.33021	0.0620136	-5.32479	1.01067e-07	6.1677e-06	28649.2	27273.7	21880.6	21761.5	122..1831/2104	LRP4 (HGNC:6696, LDL receptor related protein 4)	-1.55741	0.00137759	MKG.836.1.s0_s_at	KH.C4.335	LRP4/8	http://ghost.zool.kyoto-u.ac.jp/jbrowse/?data=data%2Fht&loc=Chr4%3A509073..529515&tracks=DNA%2Cky21gene%2CKH2013&highlight=
KY21.Chr7.717	-0.34436	0.0714056	-4.8226	1.417e-06	7.46235e-05	9960.95	9599.75	7098.89	7888.79	1..1452/1922	CHRNA1 (HGNC:1955, cholinergic receptor nicotinic alpha 1 subunit)	2.86273	7.64897e-05	MKG.221.2.s0_at	KH.C7.285	CHRNA1	http://ghost.zool.kyoto-u.ac.jp/jbrowse/?data=data%2Fht&loc=Chr7%3A5328736..5334837&tracks=DNA%2Cky21gene%2CKH2013&highlight=
KY21.Chr3.1462	-0.352626	0.101465	-3.47534	0.000510215	0.0147155	1841.21	1911.95	1143.69	1564.23	3..1184/1585	JMJD7 (HGNC:34397, jumonji domain containing 7)	-1.91542	0.0213326	MKG.60.23.1_at	KH.C3.96	KH2013:KH.C3.96_JMJD5/7	http://ghost.zool.kyoto-u.ac.jp/jbrowse/?data=data%2Fht&loc=Chr3%3A9517434..9519603&tracks=DNA%2Cky21gene%2CKH2013&highlight=
KY21.Chr6.48	-0.352719	0.0991996	-3.55565	0.000377053	0.0113108	1729.82	1871.93	1139.15	1477.07	17..1423/2105	PRSS35 (HGNC:21387, serine protease 35)	-2.1798	0.021861	MKG.61.42.1_at	KH.C6.202	PRSS23/35	http://ghost.zool.kyoto-u.ac.jp/jbrowse/?data=data%2Fht&loc=Chr6%3A364471..370050&tracks=DNA%2Cky21gene%2CKH2013&highlight=
KY21.Chr14.115	-0.357209	0.071232	-5.01473	5.31076e-07	2.94976e-05	20428.2	21562.9	14919.4	16930.1	176..1030/1303	PDLIM3 (HGNC:20767, PDZ and LIM domain 3)	2.08691	0.0115579	MKG.270.10.s0_at	KH.C14.312	PDLIM1/2/3/4/7	http://ghost.zool.kyoto-u.ac.jp/jbrowse/?data=data%2Fht&loc=Chr14%3A926981..933196&tracks=DNA%2Cky21gene%2CKH2013&highlight=
KY21.Chr14.115	-0.357209	0.071232	-5.01473	5.31076e-07	2.94976e-05	20428.2	21562.9	14919.4	16930.1	176..1030/1303	PDLIM3 (HGNC:20767, PDZ and LIM domain 3)	1.56748	0.0111215	MKG.270.9.1_s_at	KH.C14.312	PDLIM1/2/3/4/7	http://ghost.zool.kyoto-u.ac.jp/jbrowse/?data=data%2Fht&loc=Chr14%3A926981..933196&tracks=DNA%2Cky21gene%2CKH2013&highlight=
KY21.Chr8.222	-0.374947	0.115225	-3.25404	0.00113778	0.0293613	300.117	336.373	129.346	221.331	1..1578/1578	P4HA2 (HGNC:8547, prolyl 4-hydroxylase subunit alpha 2)	-1.61398	0.0111215	MKG.435.8.1_at	KH.S435.7	KH2013:KH.S435.7_P4HA1/2	http://ghost.zool.kyoto-u.ac.jp/jbrowse/?data=data%2Fht&loc=Chr8%3A1378584..1385682&tracks=DNA%2Cky21gene%2CKH2013&highlight=
KY21.Chr13.97	-0.389095	0.0904485	-4.30184	1.69389e-05	0.000732081	4415.22	3837.65	2657.26	3277.53	64..1668/1809	KCNJ5 (HGNC:6266, potassium inwardly rectifying channel subfamily J member 5)	1.95346	0.0400307	MKG.1148.2.1_s_at	KH.S1148.2	IRK-1/2	http://ghost.zool.kyoto-u.ac.jp/jbrowse/?data=data%2Fht&loc=Chr13%3A644772..654268&tracks=DNA%2Cky21gene%2CKH2013&highlight=
KY21.Chr14.222	-0.40663	0.074291	-5.47348	4.41295e-08	2.85217e-06	5925.94	5379.46	4074.77	4150.24	23..781/1640	ZCCHC24 (HGNC:26911, zinc finger CCHC-type containing 24)	1.36491	0.000764102	MKG.40.42.s0_s_at	KH.C14.310	ZCCHC24	http://ghost.zool.kyoto-u.ac.jp/jbrowse/?data=data%2Fht&loc=Chr14%3A1677640..1681070&tracks=DNA%2Cky21gene%2CKH2013&highlight=
KY21.Chr14.327	-0.410938	0.108062	-3.8028	0.000143073	0.00492666	810.133	1032.88	563.524	651.378	35..823/1177	TMED6 (HGNC:28331, transmembrane p24 trafficking protein 6)	-2.59935	0.000127648	MKG.67.50.1_at	KH.C14.245	KH2013:KH.C14.245_TMED6	http://ghost.zool.kyoto-u.ac.jp/jbrowse/?data=data%2Fht&loc=Chr14%3A2507137..2511551&tracks=DNA%2Cky21gene%2CKH2013&highlight=
KY21.Chr10.1119	-0.432437	0.104288	-4.14657	3.37497e-05	0.00134077	824.863	785.286	549.909	511.469	10..831/1518	Dand (Dan domain familymember) GREM1 (HGNC:2001, gremlin 1, DAN family BMP antagonist)	-1.83525	0.00486824	MKG.453.2.s0_at	KH.L47.9	GREM1/2	http://ghost.zool.kyoto-u.ac.jp/jbrowse/?data=data%2Fht&loc=Chr10%3A7984719..7986237&tracks=DNA%2Cky21gene%2CKH2013&highlight=
KY21.Chr6.597	-0.450951	0.116185	-3.88132	0.000103892	0.00373042	45056.3	32708.2	19370.1	21346.4	20..1459/2086	{SET and MYND domain containing 1 // Ci-ZF438} SMYD1 (HGNC:20986, SET and MYND domain containing 1)	2.1864	0.000127648	MKG.423.3.s0_at	KH.S423.6	SMYD1	http://ghost.zool.kyoto-u.ac.jp/jbrowse/?data=data%2Fht&loc=Chr6%3A4046951..4053926&tracks=DNA%2Cky21gene%2CKH2013&highlight=
KY21.Chr3.132	-0.467629	0.0818372	-5.71413	1.10263e-08	7.68547e-07	3012.22	3079.87	1978.76	2194.96	2..2134/2244	GLS (HGNC:4331, glutaminase)	1.85961	0.00455526	MKG.1961.1.1_at	KH.S1961.1	GLS	http://ghost.zool.kyoto-u.ac.jp/jbrowse/?data=data%2Fht&loc=Chr3%3A798747..804434&tracks=DNA%2Cky21gene%2CKH2013&highlight=
KY21.Chr1.1701	-0.482999	0.106909	-4.51785	6.24693e-06	0.000289333	1005.3	805.294	540.832	581.424	12..908/1125	Hand-r (heart and neural crest derivatives expressed-related) HAND2 (HGNC:4808, heart and neural crest derivatives expressed 2)	-2.36124	0.000161047	MKG.146.27.1_at	KH.C1.1116	HAND/2	http://ghost.zool.kyoto-u.ac.jp/jbrowse/?data=data%2Fht&loc=Chr1%3A11668378..11670174&tracks=DNA%2Cky21gene%2CKH2013&highlight=
KY21.Chr3.1089	-0.504047	0.0712005	-7.07925	1.44934e-12	1.63557e-10	20698.9	19640.9	12807.5	14506.9	28..2820/2992	JPH3 (HGNC:14203, junctophilin 3)	1.72062	0.0107067	MKG.22.55.1_s_at	KH.C3.456	JPH1/2/3	http://ghost.zool.kyoto-u.ac.jp/jbrowse/?data=data%2Fht&loc=Chr3%3A7476641..7483978&tracks=DNA%2Cky21gene%2CKH2013&highlight=
KY21.Chr2.1188	-0.524038	0.0809732	-6.47174	9.68789e-11	8.71849e-09	7020.54	7036.32	4180.67	5035.57	30..1478/1925	PRODH2 (HGNC:17325, proline dehydrogenase 2)	-1.2506	0.00408446	MKG.622.1.1_at	KH.C2.99	PRODH/2	http://ghost.zool.kyoto-u.ac.jp/jbrowse/?data=data%2Fht&loc=Chr2%3A7182736..7188154&tracks=DNA%2Cky21gene%2CKH2013&highlight=
KY21.Chr7.315	-0.653092	0.116198	-5.6205	1.90404e-08	1.29539e-06	25208	18511.7	8650.29	9302.78	40..1140/1598	Ckm (creatine kinase, M-type) CKM (HGNC:1994, creatine kinase, M-type)	-1.5534	0.0269987	TG0514.261.r.10_at	KH.L10.5	CG5144	http://ghost.zool.kyoto-u.ac.jp/jbrowse/?data=data%2Fht&loc=Chr7%3A2387246..2388844&tracks=DNA%2Cky21gene%2CKH2013&highlight=
KY21.Chr12.989	-0.715352	0.0737854	-9.69504	3.16525e-22	9.78407e-20	12352.7	11466.7	6409.8	7212.18	31..1908/2392	Ache (acetylcholinesterase) BCHE (HGNC:983, butyrylcholinesterase)	1.38016	0.0391028	MKG.124.22.1_s_at	KH.C12.218	KH2013:KH.C12.218_ACHE	http://ghost.zool.kyoto-u.ac.jp/jbrowse/?data=data%2Fht&loc=Chr12%3A7130555..7139550&tracks=DNA%2Cky21gene%2CKH2013&highlight=
KY21.Chr4.135	-0.810136	0.0874068	-9.26857	1.88662e-20	4.96775e-18	13194.1	13123.5	5779.72	7602.09	24..638/1634	TMEM47 (HGNC:18515, transmembrane protein 47)	1.71904	0.0212308	MKG.349.2.1_s_at	KH.C4.27	KH2013:KH.C4.27_TMEM47	http://ghost.zool.kyoto-u.ac.jp/jbrowse/?data=data%2Fht&loc=Chr4%3A1094211..1096486&tracks=DNA%2Cky21gene%2CKH2013&highlight=
