## Supplementary material for "A change in *cis*-regulatory logic underlying obligate versus facultative muscle multinucleation in chordates": Table S4

### Sheet: Figure 2
Site	JASPAR PWM	Score
MRF-137	MA0500.1.Myog	13.6549
MRF-137	MA0499.1.Myod1	13.066
MRF-137	MA0500.2.MYOG	11.1538
MRF-137	MA0499.2.MYOD1	9.56671
MRF-137	Average	11.86
Site	JASPAR PWM	Score
MRF-153	MA0500.2.MYOG	8.47
MRF-153	MA0499.2.MYOD1	2.79
MRF-153	MA0499.1.Myod1	-0.37
MRF-153	MA0500.1.Myog	-0.47
MRF-153	Average	2.61
Site	JASPAR PWM	Score
EBF-117	MA0154.3.EBF1	11.4931
EBF-117	MA1604.1.Ebf2	8.32152
EBF-117	MA1637.1.EBF3	7.89513
EBF-117	Average	9.24

### Sheet: MRF optimization
wild type sites
JASPAR PWM	MRF-153	MRF-137
MA0499.1.Myod1	-0.37	13.07
MA0499.2.MYOD1	2.79	9.57
MA0500.1.Myog	-0.47	13.65
MA0500.2.MYOG	8.47	11.15
Average	2.605	11.86
"optimized" sites
JASPAR PWM	MRF-153	MRF-137
MA0499.1.Myod1	13.56	13.86
MA0499.2.MYOD1	10.5	10.25
MA0500.1.Myog	13.59	14.24
MA0500.2.MYOG	13.56	13.99
Average	12.8025	13.085

### Sheet: Ebf optimization
wild type site
JASPAR PWM	Ebf-117
MA0154.3.EBF1	11.49
MA1604.1.Ebf2	8.32
MA1637.1.EBF3	7.9
Average	9.23667
"optimized" site
JASPAR PWM	Ebf-117
MA0154.3.EBF1	15.03
MA1604.1.Ebf2	14.16
MA1637.1.EBF3	14.29
Average	14.4933
